# PARP-1, EpCAM, and FRα as potential targets for intraoperative detection and delineation of endometriosis: a quantitative tissue expression analysis

**DOI:** 10.1101/2023.12.19.572311

**Authors:** Beatrice Belmonte, Giovanni Di Lorenzo, Alessandro Mangogna, Barbara Bortot, Giorgio Bertolazzi, Selene Sammataro, Simona Merighi, Anna Martorana, Gabriella Zito, Federico Romano, Anna Giorgiutti, Cristina Bottin, Fabrizio Zanconati, Andrea Romano, Giuseppe Ricci, Stefania Biffi

## Abstract

Endometriosis is a gynecological disease characterized by the presence of endometrial tissue in abnormal locations, leading to severe symptoms, inflammation, pain, organ dysfunction, and infertility. Surgical removal of endometriosis lesions is crucial for improving pain and fertility outcomes, with the goal of complete lesion removal. Incomplete surgery often results in recurring symptoms and the need for additional interventions. This study aims to explore the biological significance of PARP-1, EpCAM, and FRα as potential targets for molecular imaging in endometriosis, assessing their suitability for targeted intraoperative imaging.

Gene expression analysis was performed using the EndometDB. By immunohistochemistry, we investigated the presence and distribution of PARP-1, EpCAM, and FRα in endometriosis foci and adjacent tissue. We also applied an ad hoc platform for the analysis image to perform a quantitative immunolocalization analysis. Additionally, double immunofluorescence analysis was carried out for PARP-1 and EpCAM, as well as PARP-1 and FRα, to explore the expression of these combined markers within endometriosis foci and their potential simultaneous utilization in surgical treatment.

The analysis of gene expression revealed that PARP-1, EpCAM, and FRα exhibit higher levels of expression in endometriotic lesions compared to the peritoneum, used for control tissue. Immunohistochemical analysis also highlighted a significant increase in expression of all three biomarkers in endometriosis foci compared to surrounding tissues, as well as the quantitative analysis of immunolocalization of the signal. Furthermore, the double immunofluorescence analysis consistently revealed nuclear expression of PARP-1 and membrane and cytoplasmatic expression of EpCAM and FRα, although relatively weaker.

Overall, the three markers demonstrate significant potential for effective imaging of endometriosis. Particularly, the results emphasize the importance of PARP-1 expression as a possible indicator for distinguishing endometriotic lesions from adjacent tissue. PARP-1, as a potential biomarker for endometriosis, offers promising avenues for further investigation in terms of both pathophysiology and diagnostic-therapeutic approaches.
