## Additional file 1 for "PARP-1, EpCAM, and FRα as potential targets for intraoperative detection and delineation of endometriosis: a quantitative tissue expression analysis"

### Sheet: Sheet1
sample	focus	perc_strong_les	perc_weak_les	signal_perc_les	perc_strong_ctr	perc_weak_ctr	signal_perc_ctr
13898	1_focus	0.203424	2.57671	2.78013	3.75734	9.94129	13.6986
13898	2_focus	3.70455	4.8786	8.58315	0.0703977	0.774375	0.844773
13898	3_focus	2.75	3.5	6.25	6.03166	10.917	16.9487
20273	1_focus	14.5739	9.99393	24.5678	1.88313	7.6987	9.58183
20273	2_focus	30.7132	9.9628	40.676	2.55344	13.7767	16.3301
20273	3_focus	27.4523	10.1607	37.613	1.52214	4.45111	5.97325
20273	4_focus	25.6912	21.0115	46.7027	3.46144	8.95902	12.4205
20273	5_focus	26.0566	12.2126	38.2692	1.1194	4.50249	5.62189
2301	1_focus	3.55197	7.06203	10.614	3.72622	8.29574	12.022
2301	2_focus	8.77533	11.7357	20.511	0.617284	3.16049	3.77777
25226	1_focus	6.90248	6.45854	13.361	1.17527	4.77772	5.95299
25226	10_focus	20.5298	24.3541	44.8839	7.08257	18.63	25.7126
25226	11_focus	7.90462	10.0867	17.9913	0.670941	3.45907	4.13001
25226	12_focus	25.8561	23.828	49.6841	24.0719	29.2302	53.3021
25226	13_focus	27.7575	21.1728	48.9303	22.1891	24.5712	46.7603
25226	14_focus	3.88831	9.61639	13.5047	1.0989	6.27943	7.37833
25226	15_focus	1.91546	2.53192	4.44738	0	0.188715	0.188715
25226	2_focus	16.3684	14.7167	31.0851	0.0918414	0.535742	0.627583
25226	3_focus	15.9651	15.3061	31.2712	0.0773545	0.270741	0.348096
25226	4_focus	8.29802	8.24334	16.5414	0.0813386	0.127818	0.209157
25226	5_focus	11.3602	13.6017	24.9619	0.163374	0.252488	0.415862
25226	6_focus	0.864164	1.5798	2.44396	0.338181	1.23436	1.57254
25226	7_focus	4.81361	3.11256	7.92617	0.0527612	0.263806	0.316567
25226	8_focus	2.65432	3.28395	5.93827	0.0611746	0.93801	0.999185
25226	9_focus	1.88191	2.81423	4.69614	0.592044	1.70213	2.29417
5705	1_focus	0.231362	1.99229	2.22365	0.0129249	0.0129249	0.0258498
5705	2_focus	6.42417	4.51295	10.9371	1.44905	6.76223	8.21128
7229	1_focus	0.88968	5.87189	6.76157	1.21826	5.64516	6.86342
8811	1_focus	0.259981	1.4299	1.68988	0.0576768	0.299919	0.357596
8811	2_focus	0.066174	0.77203	0.838204	0.070373	0.281492	0.351865
8811	3_focus	0.098479	0.919138	1.01762	0.0504286	0.302572	0.353001
8811	4_focus	11.1208	6.55951	17.6803	0	0.347222	0.347222
8811	5_focus	0.0178955	0.483178	0.501073	0	0	0
8811	6_focus	0	0.114886	0.114886	0	0.0499251	0.0499251
8811	7_focus	0.0468165	0.905119	0.951936	0	0	0
