## Additional file 2 for "PARP-1, EpCAM, and FRα as potential targets for intraoperative detection and delineation of endometriosis: a quantitative tissue expression analysis"

### Sheet: Sheet1
sample	focus	Ntot_les	Np_les	Nsp_les	signal_perc_les	Ntot_ctr	Np_ctr	Nsp_ctr	signal_perc_ctr
13898	1_focus	628756	87690	91021	28.4229	266264	3629	158	1.42227
13898	2_focus	832337	66373	89429	18.7186	215362	30023	1192	14.4942
13898	3_focus	384242	21856	41477	16.4826	305843	2925	124	0.996917
13898	4_focus	319606	22121	26757	15.2932	485502	21151	523	4.46425
13898	5_focus	192073	12338	27521	20.752	345755	3141	108	0.939683
13898	6_focus	312575	16589	56609	23.4177	242964	9682	153	4.04792
20273	1_focus	680718	184324	88309	40.0508	376747	42367	3792	12.252
20273	10_focus	424285	90562	61489	35.837	181066	49232	5717	30.3475
20273	11_focus	448720	84567	73889	35.3129	301726	40350	4043	14.713
20273	12_focus	280287	16002	8458	8.72677	141606	10992	610	8.19316
20273	13_focus	1108309	247123	444697	62.4212	183231	13711	760	7.89768
20273	14_focus	359102	94561	26526	33.7194	351941	108080	8728	33.1897
20273	15_focus	763184	217786	274931	64.5607	260308	38598	584	15.0522
20273	16_focus	636779	199678	99026	46.9086	350801	44207	2081	13.1949
20273	2_focus	860348	274426	230738	58.7162	324990	43503	1353	13.8023
20273	3_focus	635996	182993	177592	56.6961	430697	62823	3043	15.2929
20273	4_focus	171580	49436	8552	33.7965	165805	35418	450	21.6326
20273	5_focus	582714	172778	106223	47.8796	268020	34798	940	13.3341
20273	6_focus	578199	193183	103356	51.2867	310464	70667	614	22.9595
20273	7_focus	599919	218725	137895	59.4447	268032	39650	319	14.912
20273	8_focus	774737	243689	218189	59.6174	235144	34078	615	14.7539
20273	9_focus	709505	186614	56564	34.2743	206379	34589	983	17.2362
2301	1_focus	822370	96649	39487	16.5541	326245	1329	95	0.436482
2301	2_focus	436896	55791	48764	23.9313	131128	407	92	0.380544
2301	3_focus	722023	116101	84078	27.7247	304918	19139	629	6.48305
2301	4_focus	405883	60984	38151	24.4245	129826	3763	57	2.9424
2301	5_focus	896152	10732	21426	3.58845	585642	220	1	0.0377364
2301	6_focus	896152	10732	21426	3.58845	585642	220	1	0.0377364
25226	1_focus	687393	81499	137640	31.8797	391570	5720	96	1.4853
25226	10_focus	708328	121900	145379	37.7338	93087	3495	349	4.12947
25226	11_focus	624231	123153	95991	35.1062	118886	2066	29	1.76219
25226	12_focus	508900	83060	114621	38.8448	400998	22297	183	5.60601
25226	13_focus	1395737	253724	71711	23.3164	818313	125853	6480	16.1714
25226	14_focus	1892495	380277	305047	36.2127	1667330	350580	18695	22.1477
25226	15_focus	1818846	390662	367247	41.6698	1178247	310599	23034	28.316
25226	16_focus	1200981	324243	144273	39.0111	1395938	368092	20599	27.8444
25226	17_focus	1619893	282726	273410	34.3317	1177472	240697	14489	21.6724
25226	18_focus	808014	39881	259766	37.0844	323247	11527	921	3.85093
25226	19_focus	762637	67426	118205	24.3407	729572	115176	2598	16.1429
25226	2_focus	402755	57023	36916	23.3241	347980	22290	71	6.42594
25226	20_focus	874541	164819	100690	30.3598	561237	41982	1218	7.69728
25226	21_focus	348057	66358	71150	39.5073	655457	34336	783	5.35794
25226	22_focus	456225	87905	51823	30.627	467655	24028	619	5.27034
25226	3_focus	573942	59821	93744	26.7562	357336	16458	43	4.61778
25226	4_focus	333205	54416	57801	33.6781	135584	2506	132	1.94566
25226	5_focus	689990	87433	34029	17.6034	272727	13121	326	4.93057
25226	6_focus	1002868	171260	258037	42.8069	442472	23222	2527	5.81935
25226	7_focus	884427	184166	173865	40.4817	592579	56167	74	9.49089
25226	8_focus	809496	88029	78538	20.5766	718891	12949	137	1.8203
25226	9_focus	762701	163060	116933	36.7107	170401	80	2	0.0481218
5705	1_focus	544880	91021	125991	39.8275	502774	26199	68	5.22441
5705	2_focus	732073	62851	104397	22.8458	450553	31120	169	6.94458
5705	3_focus	700906	99518	140945	34.3075	381352	72930	1362	19.4812
5705	4_focus	1148543	364788	200554	49.2225	196391	4205	18	2.1503
5705	5_focus	753550	79122	129853	27.7321	535979	17782	570	3.42401
5705	6_focus	715338	143120	103226	34.4377	226417	1615	8	0.716819
5705	7_focus	697747	86023	60702	21.0284	328413	42	0	0.0127888
5705	8_focus	647074	54257	111283	25.5829	305109	51	11	0.0203206
7229	1_focus	386678	96525	26340	31.7745	362384	77463	1449	21.7758
8811	1_focus	721699	50876	70988	16.8857	232003	252	11	0.113361
8811	10_focus	580663	30859	29490	10.3931	215985	7184	280	3.4558
8811	11_focus	526727	22491	45518	12.9116	248097	15200	172	6.19596
8811	12_focus	460346	12581	28953	9.02234	175246	4343	552	2.79322
8811	13_focus	486996	24100	45444	14.2802	172843	8591	23	4.98371
8811	14_focus	622578	65337	74115	22.3991	405394	1918	8	0.475093
8811	15_focus	644162	27224	28294	8.61864	160999	8031	902	5.54848
8811	16_focus	271604	91587	69302	59.2366	175394	30286	1390	18.0599
8811	17_focus	142067	20880	42272	44.4523	145381	12444	95	8.62492
8811	18_focus	1004891	36651	83683	11.9748	495934	526	8	0.107676
8811	19_focus	1113470	21720	99317	10.8703	720100	2345	144	0.345646
8811	2_focus	877556	134607	132557	30.4441	370783	3936	168	1.10685
8811	20_focus	1103407	52684	99429	13.7858	1172746	18448	714	1.63394
8811	21_focus	1068734	38343	62762	9.46026	1174579	47497	1995	4.21359
8811	22_focus	1021204	44967	33315	7.66566	873563	13413	1182	1.67074
8811	23_focus	630144	31880	147723	28.5019	624716	351	297	0.103727
8811	24_focus	776559	7367	20157	3.54435	650066	1292	331	0.249667
8811	25_focus	559542	14663	18104	5.85604	509179	9353	229	1.88185
8811	26_focus	1207081	30818	315006	28.6496	624152	2436	216	0.424896
8811	27_focus	579992	21774	56163	13.4376	632080	1529	50	0.24981
8811	28_focus	925313	40056	156052	21.1937	429281	2090	99	0.509922
8811	29_focus	732470	11125	40246	7.01339	805304	2281	30	0.286972
8811	3_focus	609602	192126	65131	42.2008	305479	44963	1186	15.1071
8811	30_focus	623299	14966	23198	6.1229	497071	13131	2810	3.20699
8811	31_focus	436526	7753	32078	9.12454	447929	5692	905	1.47278
8811	32_focus	599082	19898	43984	10.6633	386783	4636	143	1.23558
8811	33_focus	1128414	42875	174023	19.2215	268821	17459	3400	7.75944
8811	34_focus	899508	20386	45424	7.31622	303150	1934	8	0.640607
8811	4_focus	372887	17518	24534	11.2774	95334	3921	4	4.1171
8811	5_focus	321846	22322	36178	18.1764	160315	1361	6	0.852696
8811	6_focus	427010	37983	42840	18.9277	164822	1445	1	0.87731
8811	7_focus	371787	16338	39396	14.9908	211107	1420	7	0.675961
8811	8_focus	744572	32783	63840	12.977	191610	21907	629	11.7614
8811	9_focus	475647	40270	42792	17.463	349110	3506	35	1.01429
