## Additional file 3 for "PARP-1, EpCAM, and FRα as potential targets for intraoperative detection and delineation of endometriosis: a quantitative tissue expression analysis"

### Sheet: Sheet1
sample	focus	Ntot_les	Np_les	Nsp_les	signal_perc_les	Ntot_ctr	Np_ctr	Nsp_ctr	signal_perc_ctr
13898	1_focus	593567	31953	18259	8.45937	433653	10578	1909	2.87949
13898	2_focus	614487	32147	4716	5.99899	194602	9541	1841	5.84886
13898	3_focus	937647	197865	50737	26.5134	367588	42527	8468	13.8729
13898	4_focus	343461	36230	4647	11.9015	259335	3034	54	1.19074
13898	5_focus	606023	33659	3622	6.15175	349449	3661	49	1.06167
20273	1_focus	720110	53381	17774	9.88113	372010	2587	390	0.800247
20273	10_focus	618422	71960	3727	12.2387	169150	6089	464	3.87408
20273	11_focus	736196	234436	6300	32.7	523366	43780	10376	10.3476
20273	12_focus	1217816	515333	121944	52.3295	254416	48413	7820	22.1028
20273	2_focus	743959	116180	16883	17.8858	545815	53158	9718	11.5197
20273	3_focus	819407	182693	20373	24.7821	568823	33680	7706	7.27573
20273	4_focus	549391	73206	4657	14.1726	429219	52083	7585	13.9015
20273	5_focus	830268	194935	10639	24.76	468043	71817	6568	16.7474
20273	6_focus	892943	231668	18841	28.0543	545528	63330	15225	14.3998
20273	7_focus	583931	118846	23270	24.3378	177145	15900	5906	12.3097
20273	8_focus	581463	135062	27309	27.9246	439472	3451	94	0.80665
20273	9_focus	964272	129511	5537	14.0052	153044	11937	1485	8.77003
2301	1_focus	483000	106391	27121	27.6422	295606	45785	8528	18.3734
2301	2_focus	305953	47186	9198	18.429	388127	16771	4692	5.52989
2301	3_focus	489202	48460	17517	13.4867	131760	7161	1421	6.51336
2301	4_focus	1843559	104735	23165	6.93767	443236	28094	6261	7.75095
2301	5_focus	930144	38736	675	4.23709	468470	208	2	0.0448268
25226	1_focus	852052	17202	1168	2.15597	287719	5296	907	2.15592
25226	10_focus	1046652	138257	3868	13.579	477548	11840	1459	2.78485
25226	11_focus	878464	107966	15348	14.0375	324849	6322	613	2.13484
25226	12_focus	686503	135978	14535	21.9246	552429	10646	1663	2.22816
25226	13_focus	1558369	202353	8244	13.5139	706968	11145	592	1.66019
25226	14_focus	1143691	95407	2714	8.57933	468806	1041	6	0.223333
25226	15_focus	852781	415620	143131	65.521	710465	264018	24951	40.6732
25226	16_focus	1274280	368258	49481	32.7824	1094277	348186	63691	37.6392
25226	17_focus	562433	210080	29110	42.5277	1300388	338635	29163	28.2837
25226	18_focus	479554	217823	30006	51.6791	1067764	179639	7246	17.5025
25226	19_focus	1291623	543243	90181	49.0409	1468676	654786	71537	49.4543
25226	2_focus	944545	15001	557	1.64714	381242	1822	103	0.504929
25226	20_focus	937902	309084	36830	36.8817	2058046	965686	113776	52.4508
25226	21_focus	1679715	678946	159627	49.9235	2191976	895301	122073	46.4136
25226	22_focus	2075635	870762	141514	48.7695	1534605	530137	64470	38.7466
25226	23_focus	2213438	939956	122600	48.0048	1206997	363166	84919	37.124
25226	24_focus	1144830	313040	19448	29.0426	1509744	489253	86571	38.1405
25226	3_focus	1436104	28807	6192	2.43708	461688	2747	447	0.691809
25226	4_focus	929430	93494	28713	13.1486	441045	44343	7679	11.7952
25226	5_focus	865277	104325	29973	15.5208	839341	7663	361	0.955988
25226	6_focus	1028373	79561	23269	9.99929	1111529	8048	205	0.742491
25226	7_focus	740277	154918	14348	22.8652	261581	4279	630	1.87667
25226	8_focus	755022	166954	4747	22.7412	276977	2458	390	1.02824
25226	9_focus	1062651	146729	2860	14.077	631382	15914	343	2.57483
5705	1_focus	928310	135531	9515	15.6247	369719	26096	1268	7.4013
5705	2_focus	810425	130172	8246	17.0797	368183	51997	10277	16.9139
5705	3_focus	660413	117315	42868	24.255	736847	36133	38	4.90889
5705	4_focus	911165	115803	13726	14.2158	352969	17352	2717	5.68577
5705	5_focus	710747	157974	13430	24.116	316895	51092	3584	17.2537
5705	6_focus	1206615	209500	5554	17.8229	218982	6011	86	2.78425
5705	7_focus	820399	116201	16820	16.2142	293333	10559	525	3.77864
5705	8_focus	827745	74010	5477	9.60284	396849	47153	3692	12.8122
8811	1_focus	335389	6311	969	2.17061	423113	869	98	0.228544
8811	10_focus	851505	161383	72420	27.4576	284125	4740	604	1.88086
8811	11_focus	786073	50818	7807	7.45796	1112997	146500	22241	15.161
8811	12_focus	744052	59576	13796	9.86114	375718	2832	417	0.864744
8811	13_focus	401704	44040	25669	17.3533	339671	4450	504	1.45847
8811	14_focus	512253	13389	6464	3.87562	464626	5386	814	1.33441
8811	15_focus	965759	72449	21918	9.77128	497614	15159	1293	3.30618
8811	16_focus	692486	43292	14538	8.35107	648494	3616	164	0.582889
8811	17_focus	863063	12116	1673	1.59768	401644	6713	73	1.68956
8811	18_focus	643369	29323	5761	5.45317	715686	56044	8954	9.08192
8811	19_focus	590768	25433	13103	6.52303	763187	2734	26	0.361641
8811	2_focus	531262	40914	9587	9.50586	383938	910	145	0.274784
8811	20_focus	670116	73702	32722	15.8814	411744	12498	2409	3.62045
8811	21_focus	670116	73702	32722	15.8814	363100	12502	3772	4.48196
8811	22_focus	712726	40004	13842	7.55494	298726	8538	415	2.99706
8811	3_focus	528486	21702	5768	5.19787	380246	4045	332	1.1511
8811	4_focus	840656	47356	26720	8.81169	467955	8669	998	2.0658
8811	5_focus	815592	45634	6312	6.36912	487171	4959	415	1.1031
8811	6_focus	555948	11878	26641	6.92853	540198	2085	39	0.393189
8811	7_focus	473028	31613	34559	13.989	499866	48547	11331	11.9788
8811	8_focus	726005	27167	2210	4.04639	544940	3446	275	0.682827
8811	9_focus	1009179	133699	39454	17.1578	745363	53840	12007	8.83422
